# A Minimally Destructive Protocol for DNA Extraction from Ancient Teeth

**DOI:** 10.1101/2020.08.19.256412

**Authors:** Éadaoin Harney, Olivia Cheronet, Daniel M. Fernandes, Kendra Sirak, Matthew Mah, Rebecca Bernardos, Nicole Adamski, Nasreen Broomandkhoshbacht, Kimberly Callan, Ann Marie Lawson, Jonas Oppenheimer, Kristin Stewardson, Fatma Zalzala, Alexandra Anders, Francesca Candilio, Mihai Constantinescu, Alfredo Coppa, Ion Ciobanu, János Dani, Zsolt Gallina, Francesco Genchi, Emese Gyöngyvér Nagy, Tamás Hajdu, Magdolna Hellebrandt, Antónia Horváth, Ágnes Király, Krisztián Kiss, Barbara Kolozsi, Péter Kovács, Kitti Köhler, Michaela Lucci, Ildikó Pap, Sergiu Popovici, Pál Raczky, Angela Simalcsik, Tamás Szeniczey, Sergey Vasilyev, Cristian Virag, Nadin Rohland, David Reich, Ron Pinhasi

**Author notes:** These authors contributed equally (Éadaoin Harney, Olivia Cheronet). Correspondence to Ron Pinhasi (Tel). Correspondence may also be addressed to Éadaoin Harney or Olivia Cheronet.

## Abstract

Ancient DNA sampling methods—although optimized for efficient DNA extraction—are destructive, relying on drilling or cutting and powdering (parts of) bones and teeth. As the field of ancient DNA has grown, so have concerns about the impact of destructive sampling of the skeletal remains from which ancient DNA is obtained. Due to a particularly high concentration of endogenous DNA, the cementum of tooth roots is often targeted for ancient DNA sampling, but standard destructive sampling methods often result in the loss of at least one entire root. Here, we present a minimally destructive method for extracting ancient DNA from dental cementum present on the surface of tooth roots. This method does not require destructive drilling or grinding, and, following extraction, the tooth remains safe to handle and suitable for most morphological studies, as well as other biochemical studies, such as radiocarbon dating. We extracted and sequenced ancient DNA from 30 teeth (and 9 corresponding petrous bones) using this minimally destructive extraction method in addition to a typical tooth sampling method. We find that the minimally destructive method can provide ancient DNA that is of comparable quality to extracts produced from teeth that have undergone destructive sampling processes. Further, we find that a rigorous cleaning of the tooth surface combining diluted bleach and UV light irradiation seems sufficient to minimize external contaminants usually removed through the physical removal of a superficial layer when sampling through regular powdering methods.
