## Supplementary Tables for "A Minimally Destructive Protocol for DNA Extraction from Ancient Teeth": MinimallyDestructiveExtraction_bioRxiv_supp_tables.xlsx

### Sheet: Table S1
Table S1 - Extended information table, including information about sample background, preparation, and bioinformatic results.
	Background						Sample Preparation Background				Pre-capture Data											Captured Data														mtDNA Info				Additional Stats
Individual	Method Applied / element type*	Vienna ID	Boston ID	Sample Origin	Sample Age (Years Before Present)	Associated References	Mass used (mg)**	Library Preparation Strategy	Extraction Batch	qPCR molecule count	Total reads sequenced (pre-capture libaries)	Total reads after deduping (pre-capture libraries)	Total reads aligning to human autosomes post-filtering (pre-capture libraries)	Total reads aligning to human x-chromosome post-filtering (pre-capture libraries)	Total reads aligning to human Y-chromosome post-filtering (pre-capture libraries)	Percent Endogenous (pre-capture libraries)	Mean length of sequences aligning to the human genome (pre-capture libraries)	Median length of sequences aligning to the human genome (pre-capture libraries)	C-to-T damage rate at 5' end of molecules aligning to the human genome (pre-capture libraries)	G-to-A damage rate at 3' end of molecules aligning to the human genome (pre-capture libaries)	C-to-T damage rate at 3' end of molecules aligning to the human genome (pre-capture libraries)	Total reads sequenced (captured libaries)	Total reads after deduping (captured libraries)	Total reads aligning to human autosomes post-filtering (captured libraries)	Total reads aligning to human X-chromosome post-filtering (captured libraries)	Total reads aligning to human Y-chromosome post-filtering (captured libraries)	Percent Endogenous (captured libraries)	Number of sequences aligning to the 1240k targeted nuclear sites (captured libraries)	Coverage on 1240k autosomal targets (captured libraries)	Mean length of sequences aligning to the human genome (pre-capture libraries)	Median length of sequences aligning to the human genome (pre-capture libraries)	Median length of sequences aligning to 1240k targets (base pairs)	C-to-T damage rate at 5' end of molecules aligning to the human genome (captured libraries)	G-to-A damage rate at 3' end of molecules aligning to the human genome (captured libaries)	C-to-T damage rate at 3' end of molecules aligning to the human genome (captured libraries)	mtDNA coverage (captured libaries)	mtDNA haplogroup (captured libaries)	mtDNA match to consensus rate (captured libraries)****	mtDNA match to consensus rate, 95% confidence interval +/- (captured libraries)****	Complexity (Percentage of unique reads out of 1,000,000 sequenced reads) (captured libaries)	Complexity (Informative Sequence Content)	Autosomal Contamination Rate (contamLD) (captured libaries)****	Autosomal Contamination Rate Standard Error (contamLD) (captured libaries)****	Sex	Number of SNPs available for ANGSD Contamination Estimation (captured libaries)****	ContaminationRate(AssessedinGeneticMalesviaANGSD)(capturedlibaries)****	Xcontam ANGSD MOM Z-score (only if male and >200 SNPs)
1	P - petrous	477	I11902	Urziceni, Romania, Grave 27	6,300-6,050	Virag et al., 2006	50	double stranded, partial UDG treatment	2	5.17599e+08	144146	123323	81133	2091	180	0.6823	48.6	44	0.110818	0.120991	0.00154988	19995503	18691415	10744910	227674	78496	0.742794	732856	2.94	55.2	51	49	0.106091	0.115596	0.003673	886.3	H	0.992	0.006	0.921	1.71635e+10	-0.003	0.005	M	5477	0.00651	5.91818
	MDE - tooth	478	I11903				2	double stranded, partial UDG treatment	1	6.13696e+07	120577	93493	30784	802	71	0.3422	53.3	48	0.0718895	0.061182	0.001554	14682599	13483116	2834933	68933	14033	0.724659	422192	0.37	59.3	55	50	0.0723033	0.0635707	0.00301419	87.9	H	0.99	0.008	0.305	1.11934e+09	-0.008	0.023	M	535	0.0246	3.11392
	WTR - tooth	479	I11904				44	double stranded, partial UDG treatment	2	1.37849e+09	144991	121857	14619	421	30	0.125	50.7	46	0.0553335	0.0626615	0.0012275	18219884	17123306	3958405	90085	27093	0.679039	648760	0.88	59.8	56	51	0.0613823	0.0696973	0.00351863	446.7	H	0.997	0.004	0.518	8.73619e+09	0.008	0.011	M	2225	0.00623	2.83182
2	P - petrous	481	I11906	Urziceni, Romania, Grave 56	6,300-6,050	..	53	double stranded, partial UDG treatment	2	2.58057e+10	128123	105781	23622	671	63	0.2319	49	44	0.106598	0.0999822	0.00147493	18917873	17577215	8430324	170659	70702	0.653466	713660	2.78	58.4	54	51	0.102589	0.0979412	0.00433298	744.3	H5n	0.986	0.01	0.912	2.93233e+11	-0.01	0.006	M	5250	0.0059	4.91667
	MDE - tooth	482	I11907				13	double stranded, partial UDG treatment	1	6.27398e+08	108424	81875	6729	163	17	0.0851	51.3	46	0.055203	0.0752461	0	15960390	14422227	2554681	59741	16895	0.609438	507713	0.51	61.3	57	51	0.0644695	0.077017	0.00408608	115	H5n	0.976	0.012	0.381	2.73899e+09	-0.033	0.023	M	968	0.00299	1.03103
	WTR - tooth	483	I11908				12	double stranded, partial UDG treatment	2	3.13356e+06	102769	68393	779	23	2	0.0119	54.4	50	0.0451613	0.0222222	0	5669233	5149971	90990	2379	359	0.439169	8438	3.32	61.1	57	46	0.0355223	0.0319761	0.00292765	3.4	H	0.984	0.01	0.009	2.02854e+06	-0.097	0.077	M	8	..	..
3***	P - petrous	485	I11910	Glăvăneşti, Romania, Grave 1, M1	5,450-3,050	Motzoi-Chicideanu, 2011	..	double stranded, partial UDG treatment	2	3.62605e+10	144006	123055	76098	3838	13	..	47.9	44	0.103467	0.095637	0.00181219	19239694	18162847	10828303	445104	2169	0.747854	732804	..	55	51	49	0.109189	0.0926908	0.00339049	748.4	H13a2b2a	..	..	..	..	..	..	F	..	..	..
	MDE - tooth	486	I11911				12	double stranded, partial UDG treatment	1	1.44192e+07	150900	117013	2214	118	..	0.0201	42.9	39	0.102345	0.0924731	0.00647249	7183445	6373416	203572	8385	288	0.422147	29234	0.02	49.4	43	40	0.102847	0.10553	0.00301281	3.6	W	0.803	0.087	0.028	1.24336e+07	..	..	U	0	..	..
	WTR - tooth	487	I11912				54	double stranded, partial UDG treatment	2	1.7085e+09	130236	110026	671	41	..	0.00651664	41.3	39	0.128	0.123529	0	6597994	6011130	198508	8358	150	0.322094	62005	0.04	47.8	45	42	0.127021	0.111373	0.00434687	11.5	W3a	0.946	0.029	0.063	4.59822e+08	..	..	F	..	..	..
4	P - petrous	488	I11913	Glăvăneşti, Romania, Grave 1(49), M11	5,450-3,050	Motzoi-Chicideanu, 2011	52	double stranded, partial UDG treatment	2	1.40465e+09	121586	102886	1639	43	4	0.0165	42.2	39	0.146667	0.143902	0	9913193	9169422	604039	13414	4390	0.436506	165145	0.12	48.6	46	43	0.161388	0.158748	0.00423789	24.2	U2e1h	0.936	0.024	0.143	9.78055e+08	..	..	M	0	..	..
	MDE - tooth	489	I11914				4	double stranded, partial UDG treatment	1	3.9807e+08	91323	68112	47881	1215	133	0.7277	52.5	47	0.0548568	0.0544365	0.00144166	17096673	15829960	5592183	126959	29017	0.788096	624069	0.91	57.7	53	50	0.0504445	0.0542451	0.0018728	165.5	U2e1h	0.979	0.011	0.53	1.5208e+10	-0.01	0.014	M	2117	0.0102	3.92308
	WTR - tooth	490	I11915				47	double stranded, partial UDG treatment	2	5.59487e+08	103089	87917	16688	430	44	0.1969	52	47	0.0471042	0.0374702	0.0021479	18078481	16842818	4381188	100539	27048	0.676661	633735	0.87	60.2	56	52	0.0439103	0.0408613	0.00254091	421.4	U2e1	0.993	0.005	0.523	5.72848e+09	0	0.017	M	2140	0.00191	1.36429
5	P - petrous	491	I11916	Ras al Hamra 5, Oman, Grave 215	5,650-5,150	..	48	double stranded, partial UDG treatment	2	4.64628e+07	104217	74127	73	2	..	0.001	62.5	60	0	0	0	5925842	4923158	36180	850	186	0.252344	6226	0	69	67	48	0.0127455	0.0146144	0.00309721	0.6	M9a1a1a	..	..	..	2.90393e+06	..	..	M	7	..	..
	MDE - tooth	492	I11917				37	double stranded, partial UDG treatment	1	1.17143e+06	101703	37717	997	25	4	0.0274	62.4	59	0	0	0.00357143	6269017	5196870	107708	2865	382	0.489012	8364	0.01	67.5	65	48	0.0120771	0.0100864	0.00372821	0.6	H2a2a	..	..	0.009	2.00287e+06	..	..	M	6	..	..
	WTR - tooth	493	I11918				51	double stranded, partial UDG treatment	2	2.23831e+06	138253	35080	497	18	..	0.0148	65	61	0	0	0	7048820	5803223	79911	1998	313	0.443905	6655	0	67.6	65	47	0.0148024	0.0131129	0.00359108	0.7	H2a2a1	..	..	0.007	2.15325e+06	..	..	M	5	..	..
6	P - petrous	494	I11919	Ras al Hamra 5, Oman, Grave 221	5,650-5,150	..	51	double stranded, partial UDG treatment	2	3.45022e+07	142576	66204	109	3	1	0.0017	61.5	58	0	0	0	6689999	5624226	42755	1097	213	0.295397	6530	0	69.4	67	48	0.0128381	0.0135763	0.00432376	0.6	H2a2a1	..	..	0.007	3.6072e+06	..	..	M	3	..	..
	MDE - tooth	495	I11920				22	double stranded, partial UDG treatment	1	2.67689e+06	104172	61268	572	18	..	0.0097	61.9	58	0.0185185	0	0	6166714	5060718	77901	1979	278	0.439563	8860	0.01	68.5	66	48	0.0144566	0.00888292	0.00407521	0.9	H2a2	..	..	0.01	1.60729e+06	..	..	M	4	..	..
	WTR - tooth	496	I11921				54	double stranded, partial UDG treatment	2	1.96571e+07	125424	82966	194	6	..	0.0024	60.1	58	0.0294118	0	0	6392224	5357232	51728	1274	251	0.333058	7846	0.01	68.5	66	48	0.0159458	0.0148663	0.00306861	1.1	H2a	..	..	0.009	2.83533e+06	..	..	M	1	..	..
7	P - petrous	497	I11922	Cimișlia, Rep. of Moldova, Tumulus 8, Grave 7	2,050-1,850	Popovici et al. 2016	51	double stranded, partial UDG treatment	2	5.83071e+09	102675	87256	2244	133	..	0.0274	39.8	38	0.28223	0.264808	0.00507614	11252870	10412275	807049	35181	397	0.438065	185208	0.15	43.8	42	40	0.296163	0.312855	0.00501959	44.4	H15b1	0.988	0.009	0.164	6.35851e+09	0.004	0.018	F	363	..	..
	MDE - tooth	498	I11923				11	double stranded, partial UDG treatment	1	1.38283e+08	112365	77623	41962	2169	12	0.5734	48.1	44	0.134628	0.147035	0.000666445	16076298	15212845	3547630	167812	1024	0.754957	486828	0.49	53.1	49	47	0.131859	0.14523	0.00284653	120.4	H15b1	0.983	0.009	0.345	3.81393e+09	0.022	0.009	F	2341	..	..
	WTR - tooth	499	I11924				23	double stranded, partial UDG treatment	3	1.10172e+09	118020	98996	7774	422	1	0.0834	49	45	0.0642111	0.0912938	0.00318218	17016227	16102486	2711606	121869	902	0.624264	530939	0.58	57.5	54	49	0.0692363	0.0941273	0.00318648	202.9	H15b1	0.993	0.006	0.398	4.5023e+09	-0.013	0.011	F	3117	..	..
8	P - petrous	501	I11926	Ciumai, Rep. of Moldova, Tumulus 1, Grave 10	4,000-1,000	Ciobanu et al. 2016	54	double stranded, partial UDG treatment	3	1.10988e+10	146130	125829	62644	1641	148	0.517	47.5	44	0.149183	0.140513	0.00179978	19126284	18089293	9384821	192832	73038	0.711408	712417	2.76	54.3	51	49	0.145439	0.136821	0.00394685	873.8	T2b34	0.994	0.005	0.902	2.72559e+11	-0.009	0.003	M	5121	0.00448	4.71579
	MDE - tooth	502	I11927				10	double stranded, partial UDG treatment	1	1.03097e+09	138931	111082	795	19	4	0.0074	51.4	45	0.0773481	0.0928962	0.00724638	11358074	10008559	717702	15954	5184	0.426578	223292	0.17	64.9	61	52	0.101062	0.0928302	0.00390565	131.4	T2b34	0.997	0.003	0.19	3.9214e+08	-0.002	0.023	M	165	..	..
	WTR - tooth	503	I11928				51	double stranded, partial UDG treatment	3	9.83678e+09	127860	107340	32820	803	67	0.3164	44.6	42	0.147236	0.145548	0.00173745	19468990	18339066	8634111	169404	66829	0.681065	683354	2.54	51.8	49	47	0.15786	0.147797	0.00358655	193.6	T2b34	0.954	0.014	0.874	1.38811e+11	-0.01	0.005	M	4559	0.00724	5.56923
9	P - petrous	511	I11929	Polgár-Ferenci-hát, Hungary, 717/1021	7,280-7,035	Bickle and Whittle, 2013; Anders, 2017	50	double stranded, partial UDG treatment	3	8.0965e+09	107358	85353	35145	1849	13	0.4368	48.9	45	0.129986	0.128951	0.00140449	18974920	17567266	8429868	348081	2270	0.717489	716356	2.53	57.6	54	51	0.124417	0.120702	0.00430638	693.6	K1	0.989	0.007	0.867	1.72937e+11	-0.003	0.006	F	7792	..	..
	MDE - tooth	512	I11930				16	double stranded, partial UDG treatment	1	3.58003e+07	122819	79022	516	21	1	0.0069	48.6	44	0.163462	0.148515	0	5994560	4950544	152773	6230	281	0.415572	33735	0.02	59.3	55	47	0.133015	0.138272	0.00390208	13.4	K1	0.936	0.028	0.034	1.20053e+07	..	..	U	13	..	..
	WTR - tooth	513	I11931				48	double stranded, partial UDG treatment	3	7.93676e+08	123152	88499	5678	298	..	0.0681	41	39	0.195581	0.197229	0.00214133	16019433	14545281	1686423	70777	606	0.527553	335725	0.32	46.4	44	42	0.209905	0.207644	0.00408207	136	K1	0.987	0.007	0.271	2.21602e+09	0.011	0.011	F	1131	..	..
10	P - petrous	515	I11933	Polgár-Ferenci-hát, Hungary, 715/1022	7,280-7,035	Bickle and Whittle, 2013; Anders, 2017	51	double stranded, partial UDG treatment	3	1.07543e+10	132389	112985	38765	1021	89	0.3559	49.2	45	0.124265	0.105062	0.0023486	19330692	18133883	8829916	183062	68878	0.701353	726484	2.67	57.3	53	51	0.116602	0.108015	0.00437742	785.7	K1a2	0.992	0.006	0.886	1.88311e+11	-0.002	0.006	M	5384	0.00821	6.31538
	MDE - tooth	516	I11934				1	double stranded, partial UDG treatment	1	3.88989e+08	132631	104318	39153	1021	95	0.389	55.7	50	0.0802372	0.0848695	0.00134449	17310335	15914423	4896236	114716	28721	0.729796	654431	0.92	61.5	57	53	0.0862583	0.0866812	0.00285103	209.3	K1a2	0.988	0.008	0.537	8.42834e+09	-0.008	0.011	M	2368	0.00758	3.29565
	WTR - tooth	517	I11935				53	double stranded, partial UDG treatment	3	3.34913e+09	137854	109094	2018	54	3	0.0192	51.6	47	0.0679157	0.0496614	0	15883773	14431301	1581914	34821	11935	0.497325	425428	0.41	62.9	59	52	0.0711299	0.0604917	0.00376162	245.4	K1a2	0.99	0.007	0.337	3.31805e+09	-0.001	0.006	M	695	0.00856	1.82128
11	MDE - tooth	HUNG150	I20743	Kesznyéten-Szérűskert, Hungary	2,600-2,400	Hellebrandt, 1988	13	single stranded, USER treatment	4	190000000	267726	106268	42167	2387	7	0.4435	60.4	51	0.122269	0.00199459	0.0813436	26345789	17818031	3485316	172552	921	0.739932	501547	0.57	66.2	59	53	0.116292	0.00473047	0.0726564	38.9	T2b	0.985	0.008	0.343	5089606000	0.013	0.019	F	..	..	..
	WTR - tooth	HUNG150	I20765				36	single stranded, USER treatment	5	182000000	228101	103789	22886	1311	7	0.2454	58.8	50	0.134967	0.0038177	0.0799131	25820117	17942764	2830706	140148	847	0.680028	454947	0.5	66.4	60	54	0.124923	0.00503429	0.0724583	83.6	T2b	0.983	0.008	0.312	2626172640	-0.008	0.022	F	..	..	..
12	MDE - tooth	HUNG152	I20744	Kesznyéten-Szérűskert, Hungary	2,600-2,400	Hellebrandt, 1988	12	single stranded, USER treatment	4	93500000	294801	91212	32288	869	78	0.3854	50.7	45	0.186505	0.00272893	0.10148	32226512	21792606	2326869	60602	8867	0.711744	203330	0.19	54	48	45	0.180634	0.00476085	0.105628	15.9	X2b4a	0.972	0.019	0.14	1826969430	-0.059	0.03	M	153	..	n/a (<200 SNPs)
	WTR - tooth	HUNG152	I20766				39	single stranded, USER treatment	5	1300000000	290817	102246	4380	126	11	0.0464	52.3	46	0.176225	0.00384123	0.0924855	35023907	21691049	1143183	27668	6395	0.55431	223768	0.21	63.8	58	49	0.165791	0.0061041	0.0986186	49.7	X2b4a	0.994	0.005	0.156	3.15474e+09	-0.083	0.044	M	147	..	n/a (<200 SNPs)
13	MDE - tooth	HUNG153	I20745	Kesznyéten-Szérűskert, Hungary	2,600-2,400	Hellebrandt, 1988	15	single stranded, USER treatment	4	137000000	269329	122212	28084	682	55	0.2512	45.9	41	0.177018	0.00489072	0.165917	34019834	25237638	3604356	86367	17404	0.6253	478265	0.56	53.4	48	45	0.16168	0.00425124	0.136646	188.6	U5a1j	0.995	0.004	0.324	1.57962e+09	0.015	0.017	M	581	0.009	1.726
	WTR - tooth	HUNG153	I20767				38	single stranded, USER treatment	5	535000000	246587	114684	2670	78	6	0.0252	52.5	46	0.18997	0.0051458	0.118774	30225399	19468712	380017	9517	1689	0.416219	56389	0.05	59	52	44	0.171287	0.00472535	0.10558	330.7	U5a1j	0.994	0.005	0.047	707805000	..	..	M	25	..	..
14	MDE - tooth	HUNG160	I20746	Kesznyéten-Szérűskert, Hungary	2,600-2,400	Hellebrandt, 1988	14	single stranded, USER treatment	4	413000000	225610	89651	55953	3063	5	0.692	51.8	45	0.144712	0.00190445	0.0605509	27865382	20248724	5413767	263918	1424	0.766081	645264	0.91	57.7	52	49	0.132877	0.00426883	0.0664178	78.2	H10+(16093)	0.983	0.01	0.458	1.48042e+10	0.006	0.014	F	..	..	..
	WTR - tooth	HUNG160	I20768				39	single stranded, USER treatment	5	330000000	246742	104285	27412	1570	9	0.2945	57.7	48	0.144416	0.00415595	0.0872845	29850619	20132804	3370040	170266	824	0.690788	487615	0.55	65.6	58	52	0.130233	0.00520302	0.0774104	80.2	H10+(16093)	0.982	0.01	0.328	5607574500	-0.016	0.021	F	..	..	..
15	MDE - tooth	HUNG161	I20747	Kesznyéten-Szérűskert, Hungary	2,600-2,400	Hellebrandt, 1988	5	single stranded, USER treatment	4	153000000	301961	68864	2620	57	13	0.0402	55.7	50	0.18963	0.00533808	0.118761	37456370	16715280	146642	4134	482	0.301404	9275	0.01	47.5	43	39	0.180107	0.00721894	0.116959	3.5	H82	0.845	0.076	0.01	342588420	..	..	M	8	..	..
	WTR - tooth	HUNG161	I20769				38	single stranded, USER treatment	5	300000000	256711	61241	1263	36	7	0.0216	66	62	0.144231	0.0145455	0.0745342	38831394	14831372	31605	1353	117	0.0339969	2523	0	54	53	40	0.0719468	0.0161659	0.0425134	3.5	H82	0.886	0.075	0	427680000	..	..	U	..	..	..
16	MDE - tooth	HUNG175	I20748	Mezőkeresztes-Cethalom, Hungary	2,770-2.494	Wolf and Simonyi, 1995	8	single stranded, USER treatment	4	207000000	279119	49363	2825	141	1	0.063	51.3	45	0.22508	0.00308642	0.12611	31947625	16831073	498517	25315	124	0.613606	48824	0.04	57.5	51	45	0.212826	0.00698292	0.125561	19.1	K1a+195	0.954	0.022	0.04	669003300	..	..	F	..	..	..
	WTR - tooth	HUNG175	I20770				39	single stranded, USER treatment	5	2000000000	253973	54192	790	33	1	0.0155	62.8	59	0.162162	0.0133333	0.0886076	6424948	2593130	20286	931	15	0.198181	5369	0.01	64	57	41	0.199463	0.0106481	0.120553	12.9	K1a+195	0.983	0.014	0	1.9468e+09	..	..	F	..	..	..
17	MDE - tooth	HUNG272	I20749	Hajdúdorog-Szállásfold, Hungary	3,700-2,800	Kolozsi 2007	5	single stranded, USER treatment	4	61200000	278444	79148	38727	2091	5	0.5462	59.6	51	0.147917	0.00274044	0.110648	28414351	17902387	2349640	123533	542	0.759935	213244	0.2	60.1	53	49	0.146464	0.00481251	0.111246	42.9	J1c3	0.978	0.011	0.151	1992275424	0.026	0.038	F	..	..	..
	WTR - tooth	HUNG272	I20771				37	single stranded, USER treatment	5	1610000000	247137	75107	17407	881	6	0.2566	41	37	0.299299	0.00379387	0.170767	30569569	19923997	2830692	126147	1118	0.596415	443564	0.55	48.6	45	43	0.279611	0.00487531	0.141678	90.6	J1c3	0.992	0.006	0.332	16938166000	0.003	0.011	F	..	..	..
18	MDE - tooth	HUNG395B	I20750	Polgár Kenderföld, Hungary	4,300-3,600	Dani, 2002; Dani and V.Szabó 2003; Dani et al 2003; Dani and V,Szabó 2004	7	single stranded, USER treatment	4	234000000	273996	121708	13636	401	34	0.1227	52.2	44	0.18401	0.00333175	0.132042	29535308	20296921	1541691	38561	6222	0.593767	198726	0.19	58.7	50	45	0.166046	0.00574677	0.125537	42.7	U4b2	0.987	0.009	0.142	1.49876e+09	-0.045	0.033	M	0	..	..
	WTR - tooth	HUNG395B	I20772				36	single stranded, USER treatment	5	234000000	252759	117491	39876	1047	82	0.3708	52.4	47	0.181247	0.00518762	0.126426	30890464	22671048	3425474	89464	15693	0.695522	409177	0.43	56.6	52	48	0.176715	0.00543701	0.127818	71.3	U4b2	0.991	0.006	0.266	4546601280	0.011	0.021	M	478	0.012	1.952
19	MDE - tooth	HUNG863	I20751	Köröm-Kápolnadomb, Hungary	3,700-2,800	Hellebrandt, 2016	5	single stranded, USER treatment	4	57200000	308638	74696	17152	906	3	0.2575	56.3	46	0.16095	0.00280461	0.113223	32221580	19180074	1345943	69670	356	0.702978	116478	0.11	59.5	50	46	0.14681	0.00655198	0.103829	26.4	H26c	0.974	0.016	0.088	829242700	..	..	F	..	..	..
	WTR - tooth	HUNG863	I20773				37	single stranded, USER treatment	5	1450000000	260529	93264	974	53	..	0.0116	56.2	48	0.178571	0	0.111111	30826635	17887520	397818	19324	150	0.441217	83929	0.07	71.6	65	49	0.123684	0.00821415	0.0805288	93.1	H26c	0.985	0.008	0.068	9.45284e+08	..	..	F	..	..	..
20	MDE - tooth	HUNG865	I20752	Besenyszög Berek-ér partja, Hungary	2,250-2,150	Kovács , 2016; Kovács and Paár, 2014	4	single stranded, USER treatment	4	31400000	285233	76384	43381	2332	18	0.639	64.3	55	0.0814306	0.00348348	0.058741	31411140	19177245	2591883	132279	557	0.812772	230522	0.22	63.8	56	51	0.074553	0.00477877	0.0574062	35.9	J1c5	0.989	0.008	0.163	1290153780	0.062	0.015	F	..	..	..
	WTR - tooth	HUNG865	I20774				38	single stranded, USER treatment	5	59600000	218310	81054	43522	2161	7	0.595	44.6	39	0.155449	0.00429899	0.0624006	29448528	21089028	4585657	205931	1560	0.708999	500669	0.66	52.1	46	44	0.150597	0.00592266	0.0562571	118.7	J1c5	0.971	0.015	0.372	1581605200	-0.029	0.015	F	..	..	..
21	MDE - tooth	Mos45	I20753	Dereivka, Ukraine	8,392-7,927	..	12	single stranded, USER treatment	4	37900000	268073	130797	82798	4488	10	0.7106	52.2	45	0.236063	0.00312805	0.162935	30962588	23681224	6703207	325734	1792	0.783371	750807	1.2	58.2	52	49	0.210556	0.00387585	0.150376	67.7	U5b2b	0.959	0.014	0.519	1.40584e+09	-0.011	0.009	F	..	..	..
	WTR - tooth	Mos45	I20775				37	single stranded, USER treatment	5	1110000000	256321	96793	3393	171	4	0.039	51.1	44	0.229485	0.00314961	0.135095	31805542	20261028	796134	38641	277	0.541286	150735	0.14	59.4	54	47	0.201904	0.00599465	0.138224	36.7	U5b2b	0.978	0.011	0.11	2212119000	..	..	F	..	..	..
22	MDE - tooth	Mos61	I20754	Dereivka, Ukraine	7,500-6,800	..	14	single stranded, USER treatment	4	132000000	275705	37357	146	4	..	0.0042	..	42	0.151515	0	0.296296	14421617	3938724	6754	213	18	0.140637	533	0	44	38	36	0.259437	0.0117967	0.216561	0.1		..	..	0	..	..	..		..	..
	WTR - tooth	Mos61	I20776				37	single stranded, USER treatment	5	688000000	250213	77422	981	32	1	0.0138	42.9	37	0.291209	0.00689655	0.208333	34709718	18411582	193524	5103	834	0.382582	23239	0.02	48	43	40	0.294642	0.00821118	0.224443	6.9	U5a2+16294	0.86	0.062	0.021	407309760	..	..	M	10	..	..
23	MDE - tooth	Mos91	I20755	Ekven, Russia	1,400-900	..	11	single stranded, USER treatment	4	30000000	220607	104584	49323	1347	108	0.5131	61.7	51	0.0446717	0.00217125	0.0226531	25265320	18141663	4594846	112867	22647	0.735315	615980	0.83	67.5	60	54	0.0421271	0.0043517	0.0211152	240.6	A2a1	0.987	0.009	0.444	949748100	0.034	0.012	M	1346	0	-0.132
	WTR - tooth	Mos91	I20777				37	single stranded, USER treatment	5	462000000	160478	49394	7441	221	14	0.1637	52.8	44	0.102693	0.000519751	0.041958	29818567	18769932	2081180	51337	10306	0.628506	314638	0.32	62.3	54	48	0.0846167	0.00573145	0.0328078	156.3	A2a1	0.99	0.008	0.224	3993232320	-0.048	0.033	M	283	0.008	1.167
24	MDE - tooth	Mos92	I20756	Ekven, Russia	1,030-790	..	11	single stranded, USER treatment	4	1580000000	251745	111694	3489	99	12	0.0344	62.2	52	0.0621547	0	0.0315375	28432021	18228431	1333041	32109	7991	0.51545	306064	0.31	75.1	68	56	0.0506103	0.00605942	0.0237573	106.6	A2a	0.983	0.008	0.222	3.38069e+09	-0.03	0.046	M	259	0.007	1.189
	WTR - tooth	Mos92	I20778				38	single stranded, USER treatment	5	443000000	244513	118699	28429	826	64	0.2622	67.1	56	0.042503	0.00269769	0.0196179	27825248	18958993	3875738	95993	22066	0.663363	636393	0.85	75.3	67	60	0.0381483	0.00462178	0.0189366	146.8	A2a	0.979	0.008	0.442	7.79397e+09	0.071	0.015	M	1408	0.003	1.65
25	MDE - tooth	Mos94	I20757	Ekven, Russia	1,380-1,010	..	9	single stranded, USER treatment	4	7680000	286219	95866	32106	824	78	0.3682	58.2	49	0.04431	0.00164008	0.0216075	30244289	19719495	2494797	63524	9925	0.712682	284448	0.28	62.1	54	48	0.0407742	0.00444128	0.0195017	85.7	D4b1a2a1	0.992	0.005	0.198	1.64577e+08	0.006	0.018	M	0	..	..
	WTR - tooth	Mos94	I20779				40	single stranded, USER treatment	5	49300000	235017	133485	80490	2310	203	0.6586	62.9	53	0.051033	0.00323947	0.0282922	25659014	19355679	7157294	175324	40994	0.778882	821749	1.57	67.7	60	56	0.0486547	0.0040353	0.0275371	110.5	D4b1a2a1	0.989	0.006	0.628	2.0423e+09	-0.03	0.017	M	3407	0.001	0.915
26	MDE - tooth	Mos98	I20758	Uelen, Russia	1,100-750	..	6	single stranded, USER treatment	4	51700000	270942	121939	37538	2034	10	0.3443	50.9	45	0.0491429	0.00268542	0.0298879	29066406	21984925	3628940	173484	1005	0.691262	496909	0.59	57.7	53	49	0.0459246	0.00439907	0.0291975	85.3	D4b1a2a1	0.991	0.005	0.346	906035779	0.038	0.029	F	..	..	..
	WTR - tooth	Mos98	I20780				40	single stranded, USER treatment	5	2960000000	267111	133971	1672	99	2	0.0138	59	52	0.0710227	0.00239234	0.026455	30645211	20821442	938007	43753	322	0.434854	236589	0.23	73.1	67	55	0.0422214	0.00655642	0.0190458	268	D4b1a2a1	0.997	0.003	0.177	2410032000	0.109	0.049	F	..	..	..
27	MDE - tooth	Mos102	I20759	Ekven, Russia	1,310-930	..	5	single stranded, USER treatment	4	11300000	185448	74591	40777	1061	88	0.5986	58.9	50	0.0386333	0.00303375	0.019333	31178474	21407181	4251787	108104	17619	0.767744	470046	0.52	61.5	54	49	0.0362095	0.00394059	0.0181834	87.6	A2a	0.995	0.005	0.311	398410202	0.004	0.034	M	632	0.008	1.777
	WTR - tooth	Mos102	I20781				38	single stranded, USER treatment	5	186000000	245726	108274	47777	1321	94	0.4805	59	50	0.0818472	0.00218341	0.036093	26926888	18996742	3894777	99004	17680	0.742265	486910	0.55	64.2	56	52	0.0740461	0.00431293	0.0336353	152.6	A2a	0.998	0.003	0.331	5273007000	-0.022	0.031	M	717	0.006	1.55
28	MDE - tooth	Mos111	I20760	Ekven, Russia	6,350-6,260	..	7	single stranded, USER treatment	4	59100000	280033	87648	49805	1396	123	0.6218	59.1	50	0.107247	0.00141056	0.0707699	32966867	21300119	3245007	85065	11886	0.783442	288212	0.28	60	52	48	0.0999873	0.00352561	0.0663625	89.9	C4	0.995	0.004	0.194	2.17183e+09	-0.047	0.036	M	258	-0.001	-1.4
	WTR - tooth	Mos111	I20782				38	single stranded, USER treatment	5	148000000	229368	111081	15554	415	25	0.1519	59	49	0.0924821	0.0014245	0.0555018	26234563	17948721	1727525	44216	7821	0.625679	238870	0.23	65.9	58	51	0.0793372	0.00448768	0.0456932	226.8	C4	0.998	0.002	0.172	1.32639e+09	0.061	0.043	M	173	..	..
29	MDE - tooth	Mos117	I20761	Ust Belaya, Russia	4,840-4,490	..	10	single stranded, USER treatment	4	40500000	261217	95174	22784	646	50	0.2608	51.2	43	0.0648384	0.00202957	0.0434168	29873517	20309848	2598836	64230	11980	0.671313	359586	0.37	58.1	51	46	0.0512006	0.00578324	0.0392759	44.3	C4a1a3	0.99	0.006	0.244	540794880	-0.01	0.027	M	302	-0.002	-2
	WTR - tooth	Mos117	I20783				37	single stranded, USER treatment	5	29700000	266713	106659	17825	487	58	0.183	62.4	50	0.070784	0.0020926	0.040051	26512477	16286391	1756087	45294	7872	0.63665	241115	0.23	69.4	59	52	0.0662776	0.00538383	0.0333895	165.3	C4a1a3	0.991	0.005	0.176	339150240	-0.069	0.026	M	163	..	..
30	MDE - tooth	Mos143	I20762	Volosovo-Danilovo, Russia	4,000-2,000	..	6	single stranded, USER treatment	4	47600000	269976	84642	48388	1302	110	0.6243	53.9	46	0.0798483	0.00175149	0.0487346	29541717	19800864	2841198	74070	9769	0.76624	220045	0.21	55.4	48	45	0.082238	0.00406001	0.0463783	27.1	T1a1	0.992	0.008	0.154	1.60173e+09	-0.032	0.045	M	0	..	..
	WTR - tooth	Mos143	I20784				38	single stranded, USER treatment	5	265000000	154985	62920	23142	628	59	0.4005	56.9	48	0.118775	0.00332373	0.0612986	28758525	19586150	3425758	87490	16127	0.725011	448058	0.49	63.2	56	51	0.103239	0.00457808	0.0561684	65	T1a1	0.997	0.003	0.299	6038939250	0.003	0.013	M	604	0.015	2.61
Extraction Controls	Blank 1 (MDE)	..	I11960	..	..	..	..	double stranded, partial UDG treatment	1	89145.6	118302	4855	2329	66	4	0.5053	66.4	63	0.00411523	0.007109	0	5859499	5094115	93157	2488	241	0.635579	3507	0	68.1	66	47	0.016	0.013	0.004	0	H2a1c	..	..	0.0044	2.991e+06	..	..	..	..	..	..
	Blank 2 (WTR)	..	I11961	...	...	...	...	double stranded, partial UDG treatment	2	711311	111882	2783	322	8	..	0.1204	67.4	66	0	0	0	5610031	4873113	75494	2205	189	0.564487	3274	0	67.1	64	46	0.017	0.014	0.003	0	H1cg	..	..	0.0041	5.77226e+06	..	..	..	..	..	..
	Blank 3 (WTR)	..	I11962	..	..	..	..	double stranded, partial UDG treatment	3	249457	117020	857	21	1	..	0.0268	64	64	0	0	0	5747721	4407975	8107	338	30	0.419546	202	0	68.5	65	44	0.018	0.053	0.008	0	H2a2a1	..	..	0	427869	..	..	..	..	..	..
	Blank 4 (MDE)	..	I20763	..	..	..	..	single stranded, USER treatment	4	17300000	308591	23580	383	10	..	0.0171	68.4	63	0.18018	0.025641	0.0526316	7469216	1876438	2595	106	15	0.444171	143	0	71.4	63	33	0.017	0.021	0.022	0	H27	..	..	0	2.02348e+07	..	..	..	..	..	..
	Blank 4p (parafilm blank)	..	I20764	..	..	..	..	single stranded, USER treatment	4	17100000	148552	12231	391	11	..	0.0343	59.2	57	0.163793	0	0.0813008	8001730	1819263	2211	65	2	0.431597	136	0	73.2	62	32	0.034	0.017	0.024	0	H2a2a1	..	..	0	34722576	..	..	..	..	..	..
	Blank 5 (WTR)	..	I20785	..	..	..	..	single stranded, USER treatment	5	18000000	291995	24107	862	36	2	0.0402	69.3	63	0.0365297	0.00666667	0.011236	11408464	4522893	45270	1720	128	0.701859	3072	0	71.5	63	47	0.018	0.015	0.008	0	H2a2a1	..	..	0	50145480	..	..	..	..	..	..
*Sampling/Extraction Methods: P- Powdered Petrous Bone (Pinhasi et al, 2019), standard extraction (Dabney et al, 2013); MDE- Tooth Root processed via Minimally Destructive Extraction; WTR- Whole Tooth Root, powdered with standard extraction (Dabney et al, 2013). Extraction batches 1-3 were processed entirely manually and underwent double stranded library preparation, while batches 4&5 were proces…

### Sheet: Table S2
Table S2 - Results of Wilcoxon signed-rank tests, comparing the performance of data produced via Method MDE and either Method WTR or P. A threshold of p=0.05 is used to denote significance (cells are highlighted in green when p<=0.05) and can only be achieved if there are a minimum of 6 comparisons per test (cells are highlighted in orange in cases where this requirement is violated). Results are…
Filtering	Comparisions	Percent Endogenous (pre-capture libraries)	Complexity (Percentage of unique reads out of 1,000,000 sequenced reads) (captured libaries)	Complexity (Informative Sequence Content) (captured libaries)	mtDNA match to consensus rate (captured libraries)****	Autosomal Contamination Rate (contamLD) (captured libaries)****	Contamination Rate (Assessed in Genetic Males via ANGSD) (captured libaries)****	Median length of sequences aligning to the human genome (pre-capture libraries)	C-to-T damage rate at 5' end of molecules aligning to the human genome (pre-capture libraries)
Data filtered (Individuals 5, 6, & 22 excluded)	MDE vs WTR	0.004	0.792	0.107	0.004	0.49	0.293	0.375	0.249
	(# inds included in calc)	27	27	27	27	20	6	27	27
	MDE vs P	1	0.091	0.043	0.31	0.893	0.655	0.034	0.028
	(# inds included in calc)	7	7	7	7	5	3	7	7
No filtering	MDE vs WTR	0.002	0.797	0.086	0.004	0.49	0.293	0.468	0.239
	(# inds included in calc)	30	30	29	27	20	6	30	30
	MDE vs P	0.953	0.123	0.028	0.31	0.893	0.655	0.049	0.036
	(# inds included in calc)	9	8	9	7	5	3	9	9
Double Stranded Libraries Only - Data filtered (Individuals 5 & 6 excluded)	MDE vs WTR	0.123	0.4	0.779	0.092	0.6	0.285	0.344	1
	(# inds included in calc)	8	8	8	8	6	3	8	8
Single Stranded Libraries Only - Data filtered (Individual 22 excluded)	MDE vs WTR	0.012	0.748	0.049	0.019	0.925	1	0.183	0.243
	(# inds included in calc)	19	19	19	19	14	3	19	19
